# Genomic consequences of admixture in an experimentally founded sand lizard population

**DOI:** 10.64898/2026.04.07.714984

**Authors:** Seraina E. Bracamonte, Mats Olsson, Erik Wapstra, Willow R. Lindsay, Mette Lillie

## Abstract

Conservation interventions are increasingly required for species threatened by population declines and isolation due to anthropogenic pressures. Small, isolated populations are particularly vulnerable to the loss of genetic diversity, increased inbreeding, and the accumulation of deleterious mutations. Translocations or supplementation of allopatric individuals for genetic rescue may be the only way to increase genetic diversity to increase population persistence via increased adaptive potential. Here, we use an experimentally admixed population of sand lizards on a small island in Sweden as a valuable model of genetic rescue. This population was established approximately 20 years ago (5-6 generations) resulting in increased fecundity and hatchling viability. This population was founded from crossings between individuals from an inbred population from the nearby mainland and individuals sourced from populations in southern Sweden. Low-coverage whole-genome sequencing revealed elevated genetic diversity and reduced realized genetic load in this admixed population relative to the source populations. Ancestry analyses indicated a greater contribution of southern Swedish genetic variation, potentially reflecting contribution of beneficial adaptive variation from this region that may underlie the positive population effects. This system provides valuable empirical insights into the long-term genomic consequences of genetic rescue in this model vertebrate population.
