## Supplementary Tables for "Genomic consequences of admixture in an experimentally founded sand lizard population"

### Sheet: Table_B1_PCA.outlier
Table B1. Mahalanobis distances calculated from pcadapt z-scores and averaged over 5 kb windows with a step size of 1 kb for sites included in the PCAngsd analysis. Chr, chromosome name, WinCenter, center of the 5 kb window, dist_mn, mean Mahalanobis distance, pval, uncorrected p-value, p_adj, p-value adjusted for multiple testing, nSites, number of sites per window.
Chr	WinCenter	dist_mn	pval	p_adj	nSites
NC_046312.1	4125000	48.6663	2.63737e-08	3.42771e-06	106
NC_046312.1	4155000	40.4224	1.04488e-06	0.000102971	194
NC_046312.1	4165000	35.4065	9.37895e-06	0.000735013	271
NC_046312.1	17675000	47.2677	4.94959e-08	6.17602e-06	166
NC_046312.1	17685000	56.3354	8.10168e-10	1.27363e-07	145
NC_046312.1	17725000	36.7299	5.27671e-06	0.00043756	101
NC_046312.1	17775000	40.3088	1.09858e-06	0.000107778	138
NC_046312.1	17795000	46.1491	8.17683e-08	9.83821e-06	104
NC_046312.1	40375000	39.1808	1.8052e-06	0.000168059	191
NC_046312.1	40385000	50.78	1.01502e-08	1.40994e-06	187
NC_046312.1	42385000	38.4272	2.513e-06	0.000224863	132
NC_046312.1	43995000	40.4273	1.04261e-06	0.000102825	122
NC_046312.1	45945000	36.8713	4.96148e-06	0.000414036	102
NC_046312.1	61655000	57.4537	4.85638e-10	7.82187e-08	100
NC_046312.1	61675000	61.2084	8.65708e-11	1.53774e-08	100
NC_046312.1	61685000	39.6512	1.46779e-06	0.000140126	170
NC_046312.1	63185000	37.0237	4.64248e-06	0.000390644	175
NC_046312.1	71555000	41.3895	6.8146e-07	6.97763e-05	175
NC_046312.1	80695000	45.756	9.75142e-08	1.16051e-05	195
NC_046312.1	80705000	45.4578	1.11443e-07	1.31553e-05	153
NC_046312.1	80715000	42.5799	4.0202e-07	4.30089e-05	146
NC_046312.1	80725000	42.7596	3.71183e-07	3.99377e-05	193
NC_046312.1	80735000	50.0092	1.4385e-08	1.95474e-06	163
NC_046312.1	81055000	42.2163	4.72439e-07	4.97718e-05	173
NC_046312.1	81065000	92.7108	3.43017e-17	1.00957e-14	117
NC_046312.1	81075000	99.5777	1.3187e-18	4.36025e-16	107
NC_046312.1	81085000	85.0409	1.28585e-15	3.45174e-13	132
NC_046312.1	81095000	65.6393	1.11858e-11	2.15296e-09	156
NC_046312.1	115695000	37.7811	3.33478e-06	0.000289515	195
NC_046312.1	115835000	65.9679	9.60687e-12	1.85178e-09	108
NC_046312.1	115845000	61.0703	9.2253e-11	1.62766e-08	118
NC_046312.1	116055000	50.102	1.37937e-08	1.87828e-06	107
NC_046312.1	119005000	37.4581	3.84047e-06	0.000328421	122
NC_046312.1	123585000	35.3259	9.7122e-06	0.000757511	155
NC_046312.1	132745000	38.7878	2.14532e-06	0.000195971	217
NC_046312.1	132755000	37.6566	3.52141e-06	0.000302913	248
NC_046312.1	132765000	40.9604	8.23899e-07	8.30014e-05	218
NC_046312.1	132775000	44.1007	2.04322e-07	2.31424e-05	208
NC_046312.1	132785000	39.8603	1.33871e-06	0.000129117	171
NC_046313.1	3605000	42.4707	4.21995e-07	4.48534e-05	289
NC_046313.1	3615000	35.633	8.50159e-06	0.000674307	346
NC_046313.1	12005000	36.0148	7.20269e-06	0.000582548	167
NC_046313.1	12015000	44.076	2.06593e-07	2.33581e-05	127
NC_046313.1	14615000	51.5517	7.15504e-09	1.01318e-06	290
NC_046313.1	14625000	50.8559	9.80696e-09	1.36514e-06	271
NC_046313.1	14635000	87.7955	3.50616e-16	9.77162e-14	172
NC_046313.1	14645000	109.096	1.41381e-20	5.27235e-18	163
NC_046313.1	14655000	126.475	3.42321e-24	1.62222e-21	141
NC_046313.1	14665000	80.8548	9.21974e-15	2.30085e-12	153
NC_046313.1	14675000	58.8658	2.54169e-10	4.25562e-08	224
NC_046313.1	14685000	42.9649	3.38816e-07	3.67869e-05	298
NC_046313.1	14885000	40.8761	8.55181e-07	8.58891e-05	335
NC_046313.1	14895000	38.1874	2.79143e-06	0.000247082	341
NC_046313.1	14955000	38.1887	2.78983e-06	0.000247082	415
NC_046313.1	14965000	37.6095	3.59464e-06	0.000309009	416
NC_046313.1	16895000	40.1721	1.16681e-06	0.000113792	196
NC_046313.1	16905000	42.2231	4.71016e-07	4.97016e-05	205
NC_046313.1	16915000	42.6373	3.91906e-07	4.19953e-05	170
NC_046313.1	16935000	35.7104	8.22071e-06	0.000654798	150
NC_046313.1	16955000	48.7007	2.59688e-08	3.37844e-06	134
NC_046313.1	16965000	37.34	4.04377e-06	0.000343791	191
NC_046313.1	100785000	39.4034	1.63692e-06	0.000154031	127
NC_046313.1	100795000	38.3177	2.63659e-06	0.000235003	149
NC_046313.1	105825000	35.9269	7.48317e-06	0.000603374	108
NC_046313.1	105835000	43.7228	2.41806e-07	2.70598e-05	101
NC_046313.1	105845000	46.2024	7.98387e-08	9.64139e-06	100
NC_046313.1	105855000	45.8776	9.23489e-08	1.10505e-05	102
NC_046313.1	108705000	38.1092	2.88875e-06	0.00025518	201
NC_046313.1	108715000	35.514	8.95176e-06	0.000706172	241
NC_046313.1	108735000	36.0837	6.99044e-06	0.000567128	385
NC_046313.1	108935000	37.2299	4.24301e-06	0.000359334	222
NC_046313.1	109205000	40.2001	1.15251e-06	0.000112732	114
NC_046313.1	110805000	35.7703	8.00982e-06	0.000639942	138
NC_046313.1	110825000	34.9596	1.13815e-05	0.000869117	101
NC_046313.1	116965000	34.6019	1.32855e-05	0.000997678	101
NC_046314.1	885000	35.6009	8.62089e-06	0.00068171	107
NC_046314.1	895000	36.0179	7.19303e-06	0.000582126	111
NC_046314.1	905000	36.1927	6.6668e-06	0.000543897	112
NC_046314.1	8535000	38.8577	2.08051e-06	0.000190448	237
NC_046314.1	8545000	36.9353	4.8249e-06	0.000403922	274
NC_046314.1	9565000	35.241	1.00763e-05	0.000782651	338
NC_046314.1	9575000	35.8667	7.68149e-06	0.000617847	358
NC_046314.1	16305000	37.6586	3.51825e-06	0.00030284	338
NC_046314.1	16315000	43.8643	2.27036e-07	2.55375e-05	261
NC_046314.1	22845000	38.1477	2.84036e-06	0.000251075	482
NC_046314.1	22865000	35.076	1.08226e-05	0.000833717	554
NC_046314.1	43535000	41.7522	5.80349e-07	6.02219e-05	103
NC_046314.1	96965000	35.0729	1.08372e-05	0.000834352	138
NC_046314.1	98305000	36.1534	6.78168e-06	0.000551214	139
NC_046314.1	99115000	40.6742	9.34934e-07	9.27634e-05	208
NC_046314.1	99125000	48.0509	3.47988e-08	4.46524e-06	174
NC_046314.1	99135000	54.8799	1.57488e-09	2.42925e-07	111
NC_046314.1	99575000	56.6321	7.07364e-10	1.12277e-07	134
NC_046314.1	102545000	50.178	1.3328e-08	1.82052e-06	214
NC_046314.1	102555000	50.123	1.36634e-08	1.86441e-06	216
NC_046314.1	102565000	44.8467	1.46456e-07	1.70282e-05	246
NC_046314.1	102575000	40.1667	1.1696e-06	0.00011398	318
NC_046314.1	102585000	38.3072	2.64872e-06	0.000235882	388
NC_046314.1	116065000	37.1684	4.35845e-06	0.000368397	290
NC_046314.1	116075000	35.7849	7.95908e-06	0.000637052	251
NC_046315.1	1015000	35.8275	7.81314e-06	0.000626899	222
NC_046315.1	1025000	35.0544	1.09241e-05	0.00083984	200
NC_046315.1	3015000	38.3228	2.63069e-06	0.000234754	161
NC_046315.1	3025000	36.8015	5.11475e-06	0.000425474	179
NC_046315.1	3475000	46.0047	8.72365e-08	1.04578e-05	168
NC_046315.1	3485000	46.55	6.83164e-08	8.35579e-06	203
NC_046315.1	3495000	39.7384	1.41251e-06	0.000135538	193
NC_046315.1	3505000	48.04	3.49705e-08	4.48288e-06	192
NC_046315.1	3515000	45.1564	1.27523e-07	1.49594e-05	197
NC_046315.1	3545000	45.8605	9.30559e-08	1.11249e-05	104
NC_046315.1	4055000	35.6466	8.45141e-06	0.000671951	129
NC_046315.1	4065000	46.2071	7.96703e-08	9.62991e-06	111
NC_046315.1	4075000	53.9786	2.37496e-09	3.61244e-07	113
NC_046315.1	4085000	45.5226	1.08258e-07	1.28372e-05	139
NC_046315.1	4135000	37.3919	3.9532e-06	0.000336745	146
NC_046315.1	4145000	36.6109	5.55746e-06	0.000458523	164
NC_046315.1	4155000	40.6764	9.34051e-07	9.27459e-05	170
NC_046315.1	4365000	39.8833	1.32522e-06	0.00012791	296
NC_046315.1	4375000	39.4265	1.62036e-06	0.000152912	292
NC_046315.1	4385000	42.5484	4.07689e-07	4.35091e-05	293
NC_046315.1	4395000	43.8764	2.25813e-07	2.54217e-05	278
NC_046315.1	4405000	47.2281	5.03829e-08	6.26883e-06	269
NC_046315.1	4605000	35.4876	9.05501e-06	0.000712177	226
NC_046315.1	4625000	37.054	4.58155e-06	0.000386259	160
NC_046315.1	4635000	36.6368	5.49519e-06	0.000453957	135
NC_046315.1	4655000	62.4196	4.95391e-11	8.98184e-09	112
NC_046315.1	4675000	69.3903	1.96189e-12	4.03655e-10	103
NC_046315.1	4695000	57.4242	4.92255e-10	7.91872e-08	114
NC_046315.1	5755000	43.376	2.82182e-07	3.11532e-05	104
NC_046315.1	6335000	46.8928	5.85719e-08	7.2397e-06	175
NC_046315.1	6345000	93.0955	2.85882e-17	8.45201e-15	114
NC_046315.1	6365000	95.703	8.30475e-18	2.56503e-15	111
NC_046315.1	6375000	102.295	3.6208e-19	1.24422e-16	124
NC_046315.1	6385000	86.6807	5.93435e-16	1.63309e-13	104
NC_046315.1	6395000	91.1081	7.32541e-17	2.11337e-14	105
NC_046315.1	6405000	116.387	4.32698e-22	1.81466e-19	106
NC_046315.1	6475000	61.7749	6.66867e-11	1.19751e-08	116
NC_046315.1	6485000	53.3104	3.21909e-09	4.81276e-07	101
NC_046315.1	6595000	50.5314	1.13587e-08	1.5695e-06	125
NC_046315.1	6605000	43.9314	2.20342e-07	2.48698e-05	174
NC_046315.1	19165000	34.8503	1.19329e-05	0.000905952	281
NC_046315.1	43445000	39.7048	1.4336e-06	0.000137461	227
NC_046315.1	43455000	36.0623	7.05567e-06	0.000571714	223
NC_046315.1	43465000	39.5778	1.51598e-06	0.000144202	180
NC_046315.1	43475000	35.3677	9.53818e-06	0.000745711	205
NC_046315.1	43485000	42.6655	3.87028e-07	4.15065e-05	140
NC_046315.1	79385000	35.1202	1.06174e-05	0.00081983	131
NC_046315.1	79395000	39.4645	1.59348e-06	0.000150591	126
NC_046315.1	97725000	35.3882	9.45358e-06	0.00074042	174
NC_046316.1	4505000	41.7805	5.73135e-07	5.95204e-05	295
NC_046316.1	4555000	43.7582	2.38021e-07	2.67046e-05	115
NC_046316.1	6205000	35.6353	8.49302e-06	0.000674035	564
NC_046316.1	6225000	35.808	7.87959e-06	0.000631108	594
NC_046316.1	6235000	36.8881	4.92527e-06	0.000411276	462
NC_046316.1	6345000	36.6394	5.48898e-06	0.000453729	379
NC_046316.1	7535000	38.7564	2.17508e-06	0.000198275	244
NC_046316.1	7545000	46.6375	6.56858e-08	8.07331e-06	196
NC_046316.1	7555000	48.596	2.72235e-08	3.53118e-06	175
NC_046316.1	7565000	55.5913	1.13825e-09	1.76614e-07	151
NC_046316.1	25025000	38.9373	2.00904e-06	0.000184678	126
NC_046316.1	77425000	36.1799	6.70415e-06	0.000546077	133
NC_046316.1	77435000	67.8548	4.0043e-12	8.06185e-10	109
NC_046316.1	79595000	42.5197	4.12904e-07	4.40298e-05	115
NC_046317.1	2375000	39.2561	1.74646e-06	0.000163053	259
NC_046317.1	2395000	37.4265	3.89388e-06	0.000332556	298
NC_046317.1	2405000	34.9886	1.12396e-05	0.000860283	320
NC_046317.1	7255000	35.2198	1.01692e-05	0.00078847	495
NC_046317.1	8195000	37.7905	3.32107e-06	0.000288516	121
NC_046317.1	8205000	50.8041	1.00399e-08	1.39609e-06	119
NC_046317.1	8215000	49.8815	1.52393e-08	2.06016e-06	124
NC_046317.1	9095000	40.215	1.14497e-06	0.000112162	146
NC_046317.1	24955000	113.21	1.9793e-21	7.87322e-19	102
NC_046317.1	25005000	40.2119	1.14653e-06	0.000112231	100
NC_046317.1	28235000	40.3149	1.09562e-06	0.000107649	289
NC_046317.1	28245000	38.54	2.39178e-06	0.000216078	305
NC_046317.1	28255000	38.0828	2.92229e-06	0.000257623	269
NC_046317.1	28265000	35.3432	9.63974e-06	0.000752754	276
NC_046317.1	28275000	36.9231	4.85054e-06	0.00040581	260
NC_046317.1	30095000	42.6337	3.92525e-07	4.20274e-05	116
NC_046317.1	55605000	36.0061	7.23025e-06	0.000584058	120
NC_046317.1	55615000	38.9355	2.01062e-06	0.000184694	105
NC_046317.1	55625000	48.753	2.53634e-08	3.30623e-06	128
NC_046317.1	55635000	58.5967	2.87576e-10	4.77234e-08	124
NC_046317.1	55665000	78.1823	3.23217e-14	7.63089e-12	101
NC_046317.1	55755000	50.3721	1.2208e-08	1.67977e-06	120
NC_046317.1	55765000	52.1277	5.50975e-09	7.98287e-07	104
NC_046317.1	55775000	37.8095	3.2936e-06	0.000286319	116
NC_046317.1	55875000	49.749	1.61802e-08	2.18286e-06	111
NC_046317.1	64915000	37.3449	4.03513e-06	0.000343279	102
NC_046317.1	73515000	54.7244	1.69064e-09	2.60171e-07	126
NC_046317.1	78185000	35.6045	8.60727e-06	0.000681454	472
NC_046317.1	78195000	37.6941	3.46408e-06	0.000299355	508
NC_046317.1	78205000	39.2726	1.73381e-06	0.000162174	520
NC_046317.1	78215000	45.1108	1.30153e-07	1.52301e-05	522
NC_046317.1	78225000	42.3017	4.54875e-07	4.81145e-05	513
NC_046317.1	78235000	39.3983	1.6406e-06	0.00015424	463
NC_046317.1	88555000	41.7464	5.81852e-07	6.02825e-05	182
NC_046317.1	88565000	37.6832	3.48065e-06	0.000300391	237
NC_046317.1	88575000	37.9602	3.08346e-06	0.000270559	234
NC_046317.1	91655000	38.6963	2.23328e-06	0.000202763	356
NC_046317.1	91665000	35.3727	9.51752e-06	0.000744539	346
NC_046317.1	91675000	43.125	3.15531e-07	3.43155e-05	268
NC_046317.1	91685000	49.507	1.80489e-08	2.41512e-06	283
NC_046317.1	91695000	37.352	4.0227e-06	0.000342443	310
NC_046317.1	91875000	39.9088	1.31039e-06	0.000126665	216
NC_046317.1	91885000	35.6553	8.41952e-06	0.000669821	262
NC_046317.1	93575000	54.35	2.00522e-09	3.06069e-07	127
NC_046317.1	93585000	43.354	2.84969e-07	3.13817e-05	197
NC_046317.1	94075000	37.6904	3.46976e-06	0.000299648	254
NC_046317.1	94085000	49.5573	1.7643e-08	2.36563e-06	205
NC_046317.1	94095000	51.0045	9.16875e-09	1.27766e-06	196
NC_046317.1	94105000	40.1816	1.16195e-06	0.000113486	166
NC_046318.1	7355000	51.5852	7.04723e-09	1.00007e-06	184
NC_046318.1	7365000	37.9799	3.05698e-06	0.000268661	291
NC_046318.1	7375000	35.8919	7.59791e-06	0.000611499	271
NC_046318.1	12055000	36.235	6.54525e-06	0.000535312	197
NC_046318.1	23575000	36.5551	5.69423e-06	0.000468336	401
NC_046318.1	23585000	37.9055	3.15815e-06	0.00027619	431
NC_046318.1	23595000	38.1918	2.78604e-06	0.000247082	411
NC_046318.1	23605000	35.3146	9.76017e-06	0.0007608	380
NC_046318.1	23615000	36.1947	6.66103e-06	0.000543765	371
NC_046318.1	42975000	38.9605	1.98869e-06	0.000183064	161
NC_046318.1	42985000	41.8119	5.6522e-07	5.87913e-05	140
NC_046318.1	43185000	39.6983	1.43772e-06	0.000137755	127
NC_046318.1	43195000	46.2937	7.66371e-08	9.28895e-06	104
NC_046319.1	2215000	49.24	2.03608e-08	2.70243e-06	110
NC_046319.1	2225000	36.9976	4.69548e-06	0.000394151	130
NC_046319.1	2235000	48.6293	2.6817e-08	3.48189e-06	123
NC_046319.1	2245000	50.0997	1.38083e-08	1.87832e-06	138
NC_046319.1	2255000	54.3238	2.02931e-09	3.09385e-07	123
NC_046319.1	2265000	45.1144	1.2994e-07	1.52293e-05	123
NC_046319.1	2545000	56.5961	7.19096e-10	1.14002e-07	164
NC_046319.1	2555000	43.1385	3.13635e-07	3.4166e-05	177
NC_046319.1	24335000	47.6817	4.10881e-08	5.18607e-06	126
NC_046319.1	29625000	36.2328	6.55167e-06	0.000535503	104
NC_046319.1	29635000	36.0069	7.22749e-06	0.000584058	107
NC_046319.1	36555000	34.8761	1.18002e-05	0.000896921	129
NC_046319.1	53985000	48.0004	3.56e-08	4.55468e-06	111
NC_046319.1	53995000	52.1218	5.52462e-09	7.99559e-07	110
NC_046319.1	54005000	37.7429	3.3909e-06	0.00029361	150
NC_046319.1	72545000	46.1361	8.22488e-08	9.87791e-06	103
NC_046319.1	72575000	47.6189	4.2266e-08	5.3194e-06	162
NC_046319.1	72585000	50.219	1.30832e-08	1.79081e-06	160
NC_046319.1	72595000	40.6842	9.3083e-07	9.2496e-05	206
NC_046319.1	72605000	53.2728	3.27466e-09	4.88471e-07	221
NC_046319.1	72615000	39.4698	1.58979e-06	0.000150351	229
NC_046319.1	72625000	41.0499	7.91919e-07	8.0079e-05	159
NC_046319.1	72635000	43.369	2.83067e-07	3.12247e-05	131
NC_046319.1	72865000	45.0071	1.36325e-07	1.59067e-05	140
NC_046319.1	72875000	40.1157	1.19621e-06	0.000116399	170
NC_046319.1	72885000	42.5039	4.15817e-07	4.43044e-05	158
NC_046319.1	72895000	42.4852	4.19292e-07	4.46023e-05	163
NC_046319.1	72935000	72.6482	4.30168e-13	9.18161e-11	194
NC_046319.1	72945000	81.8593	5.75019e-15	1.47424e-12	196
NC_046319.1	72955000	82.0703	5.20695e-15	1.3402e-12	211
NC_046319.1	72965000	99.9793	1.08949e-18	3.61148e-16	190
NC_046319.1	72975000	123.752	1.26584e-23	5.74959e-21	197
NC_046319.1	72985000	102.107	3.95831e-19	1.35665e-16	125
NC_046319.1	72995000	80.6089	1.03491e-14	2.56319e-12	140
NC_046319.1	73005000	74.1219	2.16181e-13	4.7613e-11	141
NC_046319.1	73015000	64.5442	1.85682e-11	3.52224e-09	132
NC_046319.1	73195000	37.3035	4.10883e-06	0.000349096	121
NC_046319.1	83185000	42.4432	4.27182e-07	4.52947e-05	106
NC_046319.1	83215000	37.4013	3.93706e-06	0.000335806	102
NC_046320.1	6355000	35.7424	8.10747e-06	0.000646956	173
NC_046320.1	7885000	35.2928	9.85252e-06	0.000766179	200
NC_046320.1	9485000	46.8977	5.84438e-08	7.23067e-06	121
NC_046320.1	9495000	35.9056	7.55267e-06	0.000608231	139
NC_046320.1	25935000	48.9201	2.35225e-08	3.08464e-06	117
NC_046320.1	25945000	43.4176	2.77005e-07	3.07048e-05	136
NC_046320.1	25955000	38.4859	2.44912e-06	0.000220651	160
NC_046320.1	70175000	43.2504	2.9841e-07	3.267e-05	111
NC_046320.1	70185000	44.7902	1.50199e-07	1.73864e-05	115
NC_046320.1	70195000	38.744	2.18697e-06	0.00019922	135
NC_046320.1	70205000	48.9897	2.2795e-08	2.99223e-06	182
NC_046320.1	70215000	41.2953	7.10464e-07	7.24635e-05	208
NC_046320.1	70715000	39.9654	1.27814e-06	0.000123821	110
NC_046320.1	72085000	42.5749	4.02907e-07	4.30687e-05	119
NC_046320.1	72095000	35.8079	7.88002e-06	0.000631108	168
NC_046321.1	6715000	35.749	8.08406e-06	0.00064548	613
NC_046321.1	6725000	36.1839	6.69245e-06	0.000545651	594
NC_046321.1	18085000	34.9357	1.15e-05	0.000877073	222
NC_046321.1	21055000	36.8444	5.01998e-06	0.000418385	288
NC_046321.1	21075000	37.9793	3.05773e-06	0.000268661	285
NC_046321.1	21085000	38.4608	2.47624e-06	0.000222484	279
NC_046321.1	21095000	39.397	1.64149e-06	0.00015424	201
NC_046321.1	21925000	37.8379	3.2529e-06	0.000283343	200
NC_046321.1	21935000	37.9938	3.03841e-06	0.0002675	225
NC_046321.1	21945000	35.114	1.0646e-05	0.000821559	216
NC_046321.1	21985000	36.4921	5.85259e-06	0.000480458	218
NC_046321.1	22015000	34.8317	1.20292e-05	0.000911203	293
NC_046321.1	30855000	35.1934	1.0286e-05	0.000796113	105
NC_046321.1	30875000	35.988	7.28729e-06	0.000588303	105
NC_046321.1	34055000	60.0917	1.44726e-10	2.503e-08	102
NC_046321.1	34065000	49.9156	1.50064e-08	2.03286e-06	137
NC_046321.1	34075000	50.3388	1.23931e-08	1.70346e-06	170
NC_046321.1	34085000	46.355	7.45581e-08	9.05367e-06	179
NC_046321.1	34095000	41.72	5.88689e-07	6.09428e-05	157
NC_046321.1	34105000	36.9973	4.69617e-06	0.000394151	200
NC_046321.1	41475000	34.6651	1.29276e-05	0.00097359	496
NC_046321.1	41485000	35.5001	9.00594e-06	0.00071002	444
NC_046321.1	41495000	35.6379	8.48353e-06	0.000674035	351
NC_046321.1	51605000	48.1648	3.30603e-08	4.25046e-06	262
NC_046321.1	51615000	47.5513	4.35714e-08	5.46797e-06	263
NC_046321.1	51625000	42.1143	4.94291e-07	5.19905e-05	279
NC_046322.1	48825000	37.6755	3.49242e-06	0.000301209	264
NC_046322.1	48835000	37.8939	3.17414e-06	0.000277404	249
NC_046322.1	56045000	34.7613	1.2401e-05	0.000935004	338
NC_046322.1	56085000	35.0464	1.09621e-05	0.000841991	391
NC_046323.1	14985000	34.8669	1.18476e-05	0.000899997	100
NC_046323.1	29325000	36.9907	4.70967e-06	0.000394817	141
NC_046323.1	29335000	45.2674	1.21347e-07	1.4286e-05	112
NC_046323.1	35385000	37.0735	4.54265e-06	0.000383226	133
NC_046323.1	48165000	35.7724	8.0026e-06	0.000639754	176
NC_046323.1	49475000	41.2686	7.18922e-07	7.32692e-05	262
NC_046323.1	49485000	52.1914	5.35281e-09	7.78125e-07	193
NC_046323.1	49495000	59.2407	2.13981e-10	3.62902e-08	148
NC_046323.1	49505000	66.4702	7.61167e-12	1.48244e-09	139
NC_046323.1	49515000	78.7961	2.42363e-14	5.79495e-12	126
NC_046323.1	49525000	81.7042	6.18514e-15	1.57958e-12	115
NC_046323.1	49535000	54.4816	1.8885e-09	2.88924e-07	202
NC_046323.1	49545000	36.4183	6.04364e-06	0.000495213	317
NC_046323.1	50595000	39.4061	1.63496e-06	0.000153957	107
NC_046323.1	50605000	34.954	1.14092e-05	0.000870724	122
NC_046323.1	50615000	36.573	5.65006e-06	0.000465286	126
NC_046323.1	51645000	36.6803	5.39215e-06	0.000446287	112
NC_046323.1	53605000	34.8181	1.20998e-05	0.00091545	217
NC_046323.1	55195000	38.4332	2.50635e-06	0.00022445	133
NC_046323.1	55215000	44.5562	1.66745e-07	1.91163e-05	113
NC_046323.1	55225000	46.5156	6.93784e-08	8.47172e-06	153
NC_046323.1	56245000	43.9051	2.22939e-07	2.51414e-05	289
NC_046323.1	56255000	60.0122	1.50111e-10	2.5893e-08	286
NC_046323.1	56265000	57.6089	4.52315e-10	7.31207e-08	345
NC_046323.1	56275000	61.5757	7.30952e-11	1.30367e-08	330
NC_046323.1	56285000	60.203	1.37503e-10	2.38436e-08	294
NC_046323.1	56295000	47.7266	4.02678e-08	5.09724e-06	360
NC_046324.1	985000	38.3173	2.63707e-06	0.000235003	128
NC_046324.1	995000	35.4791	9.08855e-06	0.000714387	147
NC_046324.1	1005000	39.1969	1.79248e-06	0.000167112	136
NC_046324.1	1015000	37.8897	3.18009e-06	0.000277739	145
NC_046324.1	5075000	44.7713	1.51476e-07	1.75033e-05	187
NC_046324.1	5085000	44.4335	1.76131e-07	2.01395e-05	174
NC_046324.1	5095000	46.4334	7.19842e-08	8.77359e-06	229
NC_046324.1	5105000	43.7087	2.43335e-07	2.71846e-05	272
NC_046324.1	5115000	41.0484	7.92451e-07	8.0079e-05	274
NC_046324.1	9775000	35.4922	9.03705e-06	0.000711725	199
NC_046324.1	9785000	35.5974	8.63384e-06	0.000682323	189
NC_046324.1	39645000	34.7767	1.23184e-05	0.000929876	114
NC_046324.1	39655000	36.5803	5.63209e-06	0.000464098	141
NC_046324.1	47835000	44.1006	2.04332e-07	2.31424e-05	159
NC_046324.1	47855000	41.3671	6.88274e-07	7.04191e-05	145
NC_046324.1	52235000	43.2154	3.03094e-07	3.31276e-05	230
NC_046324.1	52245000	63.0173	3.75973e-11	6.91216e-09	219
NC_046324.1	52255000	49.2461	2.03047e-08	2.69771e-06	283
NC_046324.1	52265000	42.491	4.18207e-07	4.45229e-05	340
NC_046325.1	575000	39.0421	1.91868e-06	0.000177426	155
NC_046325.1	585000	39.6394	1.47546e-06	0.000140755	111
NC_046325.1	8815000	46.9074	5.81895e-08	7.206e-06	108
NC_046325.1	9275000	41.6635	6.03611e-07	6.23401e-05	219
NC_046325.1	9285000	80.1243	1.29941e-14	3.20017e-12	154
NC_046325.1	9375000	60.1796	1.38989e-10	2.40695e-08	106
NC_046325.1	10595000	41.9655	5.28021e-07	5.53166e-05	141
NC_046325.1	13525000	40.9161	8.40173e-07	8.45111e-05	361
NC_046325.1	13535000	59.5553	1.85188e-10	3.16525e-08	340
NC_046325.1	13545000	91.1585	7.15272e-17	2.0681e-14	308
NC_046325.1	13555000	84.9604	1.33556e-15	3.57785e-13	428
NC_046325.1	13565000	73.6496	2.69547e-13	5.88729e-11	455
NC_046325.1	13575000	63.5557	2.9322e-11	5.4596e-09	461
NC_046325.1	13585000	45.9423	8.97075e-08	1.07442e-05	529
NC_046325.1	13825000	36.1989	6.649e-06	0.000543121	188
NC_046325.1	13835000	52.8639	3.94369e-09	5.81006e-07	210
NC_046325.1	13845000	47.3859	4.69336e-08	5.87305e-06	247
NC_046325.1	13855000	58.6902	2.75495e-10	4.57765e-08	200
NC_046325.1	13865000	38.1026	2.89701e-06	0.000255737	248
NC_046325.1	27555000	42.8181	3.61649e-07	3.90399e-05	147
NC_046325.1	27565000	55.9074	9.85224e-10	1.53778e-07	120
NC_046325.1	27575000	49.8864	1.52058e-08	2.05775e-06	124
NC_046325.1	27595000	35.4903	9.04427e-06	0.000711759	158
NC_046325.1	31615000	96.9692	4.55334e-18	1.42991e-15	115
NC_046325.1	31625000	67.4354	4.86486e-12	9.66106e-10	162
NC_046325.1	31635000	47.0117	5.55287e-08	6.8895e-06	228
NC_046325.1	31645000	40.7969	8.8563e-07	8.86082e-05	251
NC_046325.1	35935000	35.4918	9.03841e-06	0.000711725	244
NC_046325.1	35945000	50.4183	1.19552e-08	1.64844e-06	145
NC_046325.1	39095000	97.4264	3.66493e-18	1.16204e-15	108
NC_046325.1	39105000	92.0164	4.76553e-17	1.38705e-14	112
NC_046325.1	39115000	71.0964	8.86773e-13	1.86247e-10	104
NC_046325.1	39125000	64.4306	1.95694e-11	3.70147e-09	109
NC_046325.1	49055000	34.9104	1.16265e-05	0.000885657	176
NC_046325.1	49445000	42.861	3.5482e-07	3.83658e-05	117
NC_046325.1	49455000	45.7472	9.79004e-08	1.16405e-05	122
NC_046325.1	49465000	44.3305	1.8442e-07	2.10324e-05	121
NC_046325.1	49475000	37.4093	3.92324e-06	0.000334845	120
NC_046326.1	17155000	42.7222	3.77393e-07	4.05727e-05	158
NC_046326.1	17165000	60.7733	1.05769e-10	1.85119e-08	104
NC_046326.1	18115000	34.8938	1.17103e-05	0.000890601	109
NC_046327.1	8825000	39.1495	1.83022e-06	0.000169906	190
NC_046327.1	8835000	42.4443	4.26964e-07	4.52947e-05	111
NC_046327.1	10425000	44.8289	1.47625e-07	1.7149e-05	152
NC_046327.1	29225000	37.2246	4.25269e-06	0.000359921	129
NC_046327.1	29235000	62.4241	4.94366e-11	8.97564e-09	132
NC_046327.1	29245000	42.9785	3.36773e-07	3.65953e-05	166
NC_046327.1	29255000	50.4109	1.19956e-08	1.65228e-06	190
NC_046327.1	29265000	53.8039	2.57158e-09	3.88451e-07	169
NC_046327.1	29275000	61.6319	7.12291e-11	1.27385e-08	126
NC_046327.1	29285000	40.3823	1.0635e-06	0.000104649	118
NC_046327.1	29565000	41.3974	6.79091e-07	6.9588e-05	101
NC_046327.1	39075000	36.8289	5.05406e-06	0.000420959	132
NC_046329.1	1785000	40.859	8.61657e-07	8.64733e-05	145
NC_046329.1	3115000	38.9059	2.03697e-06	0.000186723	228
NC_046329.1	3125000	40.9229	8.37666e-07	8.43236e-05	168
NC_046329.1	3745000	35.7821	7.9688e-06	0.000637441	201
NC_046329.1	3755000	44.8705	1.44908e-07	1.68781e-05	151
NC_046329.1	10635000	46.1842	8.04939e-08	9.71157e-06	111
NC_046329.1	10645000	48.5174	2.82044e-08	3.65479e-06	131
NC_046329.1	10655000	54.5543	1.82691e-09	2.80483e-07	172
NC_046329.1	10665000	51.1848	8.4497e-09	1.18501e-06	187
NC_046329.1	10675000	45.369	1.15956e-07	1.36635e-05	193
NC_046329.1	10685000	51.8629	6.21338e-09	8.95293e-07	186
NC_046329.1	10695000	51.6599	6.8127e-09	9.70991e-07	190
NC_046329.1	10705000	40.7197	9.16343e-07	9.12637e-05	147
NC_046329.1	10715000	38.6924	2.23704e-06	0.000202937	153
NC_046329.1	10725000	53.4444	3.02873e-09	4.54368e-07	113

### Sheet: Table_B2_fixed_ancestral_pop_si
Table B2. Sites that were fixed for either Asketunnan or Löderup ancestry in the Stora Keholmen population. Chr, chromosome, pos, position, Aske, Asketunnan ancestry, Lo, Löderup ancestry.
Chr	pos	Ancestry
NC_046312.1	10684969	Lo
NC_046312.1	13853408	Lo
NC_046312.1	41172572	Lo
NC_046312.1	116983167	Lo
NC_046313.1	12021017	Lo
NC_046313.1	117161875	Lo
NC_046314.1	65789220	Lo
NC_046314.1	103912263	Lo
NC_046315.1	6636110	Lo
NC_046315.1	7538617	Lo
NC_046315.1	40849759	Lo
NC_046316.1	48620350	Lo
NC_046317.1	35057178	Lo
NC_046317.1	40287371	Lo
NC_046317.1	52521461	Lo
NC_046318.1	4710001	Aske
NC_046318.1	55007619	Lo
NC_046318.1	62269866	Lo
NC_046318.1	76806557	Lo
NC_046319.1	32460950	Lo
NC_046319.1	32460979	Lo
NC_046319.1	58628559	Lo
NC_046320.1	15864004	Lo
NC_046320.1	21304255	Lo
NC_046320.1	66041861	Lo
NC_046321.1	38642320	Lo
NC_046321.1	41750251	Lo
NC_046321.1	66218900	Lo
NC_046322.1	13107476	Lo
NC_046322.1	34036210	Lo
NC_046322.1	34614140	Lo
NC_046322.1	54138748	Lo
NC_046323.1	15203920	Lo
NC_046323.1	40592319	Lo
NC_046324.1	19139641	Lo
NC_046324.1	19769278	Lo
NC_046326.1	40349390	Lo
NC_046327.1	1430886	Lo
NC_046327.1	8552350	Lo
NC_046328.1	12186959	Lo
NC_046329.1	290489	Lo
NC_046329.1	4970787	Lo
NC_046329.1	11773646	Lo
NC_046329.1	11776554	Lo
